# A hybrid capture RNA bait set for resolving genetic and evolutionary relationships in angiosperms from deep phylogeny to intraspecific lineage hybridization

**DOI:** 10.1101/2021.09.06.456727

**Authors:** Michelle Waycott, Kor-jent van Dijk, Ed Biffin

## Abstract

Novel multi-gene targeted capture probes have been developed with the objective of obtaining multi-locus high quality sequence reads across any angiosperm lineage. Using existing genomic and transcriptomic data, two independent single assay probe/bait sets have been developed, the first targeting conserved exons from 20 low copy nuclear genes (OzBaits_NR V1.0) and the second, 19 plastid gene regions (OZBaits_CP V1.0). These ‘universal’ bait sets can efficiently generate DNA sequence data that are suitable for systematics and evolutionary studies of flowering plants. The bait sets can be ordered as Daicel-Arbor Sciences custom myBaits. We demonstrate the utility of the bait set in consistently recovering the targeted genomic regions across an evolutionarily broad range of angiosperm taxa.
