## Supplemental 7 for "A hybrid capture RNA bait set for resolving genetic and evolutionary relationships in angiosperms from deep phylogeny to intraspecific lineage hybridization"

### Sheet: Sheet1
Supplemental Table S7 8bp 3 edit molecular identifiers from Faircloth and Glenn 2015 in randomized order
			Ordered as barcode in Y-adapter		Name
[8nt ed3]	random #	Original order Faircloth et al.	Forward_Tag	Reverse_Tag
Tag000	1	1	TTGAGCTC	GAGCTCAA	trcY_Tag000
Tag001	1	2	AACAACCG	CGGTTGTT	trcY_Tag001
Tag002	3	185	CACGTCTA	TAGACGTG	trcY_Tag002
Tag003	6	522	TTCCTCCT	AGGAGGAA	trcY_Tag003
Tag004	6	363	GCTACAAC	GTTGTAGC	trcY_Tag004
Tag005	8	244	CGACACTT	AAGTGTCG	trcY_Tag005
Tag006	9	339	GATCTTGC	GCAAGATC	trcY_Tag006
Tag007	11	502	TGCTTGCT	AGCAAGCA	trcY_Tag007
Tag008	13	210	CCAACACT	AGTGTTGG	trcY_Tag008
Tag009	14	275	CTAGCTCA	TGAGCTAG	trcY_Tag009
Tag010	18	144	ATCATGCG	CGCATGAT	trcY_Tag010
Tag011	18	193	CAGCTAGA	TCTAGCTG	trcY_Tag011
Tag012	18	528	TTGCGAGA	TCTCGCAA	trcY_Tag012
Tag013	19	382	GGCGAATA	TATTCGCC	trcY_Tag013
Tag014	19	437	TACGACGT	ACGTCGTA	trcY_Tag014
Tag015	20	212	CCAACTTC	GAAGTTGG	trcY_Tag015
Tag016	23	98	AGACATGC	GCATGTCT	trcY_Tag016
Tag017	23	232	CCTATTGG	CCAATAGG	trcY_Tag017
Tag018	25	483	TCTAGGAG	CTCCTAGA	trcY_Tag018
Tag019	26	338	GATCTCAG	CTGAGATC	trcY_Tag019
Tag020	27	20	AACTTGCC	GGCAAGTT	trcY_Tag020
Tag021	28	49	ACACGAGA	TCTCGTGT	trcY_Tag021
Tag022	28	203	CATCCAAG	CTTGGATG	trcY_Tag022
Tag023	29	172	CAAGGTAC	GTACCTTG	trcY_Tag023
Tag024	29	408	GTCCTAAG	CTTAGGAC	trcY_Tag024
Tag025	31	233	CCTCATCT	AGATGAGG	trcY_Tag025
Tag026	32	38	AATCCAGC	GCTGGATT	trcY_Tag026
Tag027	32	56	ACAGTTCG	CGAACTGT	trcY_Tag027
Tag028	33	167	CAACTCCA	TGGAGTTG	trcY_Tag028
Tag029	33	176	CAATGCGA	TCGCATTG	trcY_Tag029
Tag030	33	341	GATGGAGT	ACTCCATC	trcY_Tag030
Tag031	33	523	TTCGAAGC	GCTTCGAA	trcY_Tag031
Tag032	34	221	CCGAAGAT	ATCTTCGG	trcY_Tag032
Tag033	37	91	ACTGCTTG	CAAGCAGT	trcY_Tag033
Tag034	37	127	AGGTTCCT	AGGAACCT	trcY_Tag034
Tag035	38	75	ACGCAGTA	TACTGCGT	trcY_Tag035
Tag036	40	374	GGACTACT	AGTAGTCC	trcY_Tag036
Tag037	40	381	GGCATTCT	AGAATGCC	trcY_Tag037
Tag038	42	178	CACAGACT	AGTCTGTG	trcY_Tag038
Tag039	42	251	CGATTGGA	TCCAATCG	trcY_Tag039
Tag040	42	324	GACTTGTG	CACAAGTC	trcY_Tag040
Tag041	42	330	GAGGCATT	AATGCCTC	trcY_Tag041
Tag042	42	361	GCGTTAGA	TCTAACGC	trcY_Tag042
Tag043	43	77	ACGGACTT	AAGTCCGT	trcY_Tag043
Tag044	43	161	ATTAGCCG	CGGCTAAT	trcY_Tag044
Tag045	44	179	CACAGGAA	TTCCTGTG	trcY_Tag045
Tag046	47	118	AGGAACAC	GTGTTCCT	trcY_Tag046
Tag047	49	110	AGCCGTAA	TTACGGCT	trcY_Tag047
Tag048	51	87	ACTCTCCA	TGGAGAGT	trcY_Tag048
Tag049	52	410	GTCCTTGA	TCAAGGAC	trcY_Tag049
Tag050	52	443	TAGAACGC	GCGTTCTA	trcY_Tag050
Tag051	54	265	CGTCAAGA	TCTTGACG	trcY_Tag051
Tag052	54	296	CTGCCATA	TATGGCAG	trcY_Tag052
Tag053	55	390	GGTGATGA	TCATCACC	trcY_Tag053
Tag054	57	52	ACAGAGGT	ACCTCTGT	trcY_Tag054
Tag055	57	238	CCTTCCAT	ATGGAAGG	trcY_Tag055
Tag056	57	241	CGAAGTCA	TGACTTCG	trcY_Tag056
Tag057	57	253	CGCAATGT	ACATTGCG	trcY_Tag057
Tag058	58	312	GAAGACTG	CAGTCTTC	trcY_Tag058
Tag059	59	60	ACCATAGG	CCTATGGT	trcY_Tag059
Tag060	60	258	CGGAGTAT	ATACTCCG	trcY_Tag060
Tag061	61	113	AGCGTGTA	TACACGCT	trcY_Tag061
Tag062	62	501	TGCTGTGA	TCACAGCA	trcY_Tag062
Tag063	63	508	TGGTATCC	GGATACCA	trcY_Tag063
Tag064	65	8	AACAGGTG	CACCTGTT	trcY_Tag064
Tag065	66	159	ATGGCGAT	ATCGCCAT	trcY_Tag065
Tag066	68	41	AATGGTCG	CGACCATT	trcY_Tag066
Tag067	68	393	GGTTGAAC	GTTCAACC	trcY_Tag067
Tag068	68	471	TCCTCATG	CATGAGGA	trcY_Tag068
Tag069	69	94	AGAACCAG	CTGGTTCT	trcY_Tag069
Tag070	70	12	AACCGAAC	GTTCGGTT	trcY_Tag070
Tag071	70	298	CTGTACCA	TGGTACAG	trcY_Tag071
Tag072	71	301	CTTACAGC	GCTGTAAG	trcY_Tag072
Tag073	73	3	AACAAGGC	GCCTTGTT	trcY_Tag073
Tag074	75	239	CCTTGGAA	TTCCAAGG	trcY_Tag074
Tag075	76	30	AAGCTGGT	ACCAGCTT	trcY_Tag075
Tag076	77	214	CCAAGTAG	CTACTTGG	trcY_Tag076
Tag077	77	398	GTACACCT	AGGTGTAC	trcY_Tag077
Tag078	79	23	AAGACGAG	CTCGTCTT	trcY_Tag078
Tag079	79	260	CGGCATTA	TAATGCCG	trcY_Tag079
Tag080	80	42	AATTCCGG	CCGGAATT	trcY_Tag080
Tag081	80	158	ATGCGTCA	TGACGCAT	trcY_Tag081
Tag082	82	111	AGCCTATC	GATAGGCT	trcY_Tag082
Tag083	82	281	CTCAGAAG	CTTCTGAG	trcY_Tag083
Tag084	82	283	CTCCTAGT	ACTAGGAG	trcY_Tag084
Tag085	82	395	GTAACCGA	TCGGTTAC	trcY_Tag085
Tag086	84	222	CCGATGTA	TACATCGG	trcY_Tag086
Tag087	84	369	GGAACATG	CATGTTCC	trcY_Tag087
Tag088	88	216	CCACATTG	CAATGTGG	trcY_Tag088
Tag089	88	482	TCTACGCA	TGCGTAGA	trcY_Tag089
Tag090	89	288	CTCGTTCT	AGAACGAG	trcY_Tag090
Tag091	89	463	TCAGCCTT	AAGGCTGA	trcY_Tag091
Tag092	90	247	CGAGTTAG	CTAACTCG	trcY_Tag092
Tag093	91	131	AGTCGAAG	CTTCGACT	trcY_Tag093
Tag094	91	187	CACTTCAC	GTGAAGTG	trcY_Tag094
Tag095	91	229	CCTACCTA	TAGGTAGG	trcY_Tag095
Tag096	91	426	GTTCTTCG	CGAAGAAC	trcY_Tag096
Tag097	92	513	TGTCGACT	AGTCGACA	trcY_Tag097
Tag098	94	54	ACAGGCAT	ATGCCTGT	trcY_Tag098
Tag099	94	66	ACCGGTTA	TAACCGGT	trcY_Tag099
Tag100	96	303	CTTCACTG	CAGTGAAG	trcY_Tag100
Tag101	96	477	TCGATGAC	GTCATCGA	trcY_Tag101
Tag102	97	7	AACAGCGA	TCGCTGTT	trcY_Tag102
Tag103	99	517	TTACCGAC	GTCGGTAA	trcY_Tag103
Tag104	102	107	AGATTGCG	CGCAATCT	trcY_Tag104
Tag105	104	93	ACTTGGCT	AGCCAAGT	trcY_Tag105
Tag106	104	256	CGCTACAT	ATGTAGCG	trcY_Tag106
Tag107	104	334	GATAGCCA	TGGCTATC	trcY_Tag107
Tag108	105	209	CATTGACG	CGTCAATG	trcY_Tag108
Tag109	110	199	CATACGGA	TCCGTATG	trcY_Tag109
Tag110	111	50	ACACTACC	GGTAGTGT	trcY_Tag110
Tag111	113	65	ACCGCTAT	ATAGCGGT	trcY_Tag111
Tag112	113	289	CTCTATCG	CGATAGAG	trcY_Tag112
Tag113	115	92	ACTGGTGT	ACACCAGT	trcY_Tag113
Tag114	116	447	TAGCTTCC	GGAAGCTA	trcY_Tag114
Tag115	117	63	ACCGAATG	CATTCGGT	trcY_Tag115
Tag116	117	208	CATTCGTC	GACGAATG	trcY_Tag116
Tag117	118	405	GTCAACAG	CTGTTGAC	trcY_Tag117
Tag118	118	425	GTTCCATG	CATGGAAC	trcY_Tag118
Tag119	120	236	CCTGTCAA	TTGACAGG	trcY_Tag119
Tag120	120	418	GTGAGACT	AGTCTCAC	trcY_Tag120
Tag121	124	459	TCACCTAG	CTAGGTGA	trcY_Tag121
Tag122	126	82	ACTACGGT	ACCGTAGT	trcY_Tag122
Tag123	126	406	GTCAGTCA	TGACTGAC	trcY_Tag123
Tag124	128	457	TATGGCAC	GTGCCATA	trcY_Tag124
Tag125	129	190	CAGAGTGA	TCACTCTG	trcY_Tag125
Tag126	129	333	GATACCTG	CAGGTATC	trcY_Tag126
Tag127	129	470	TCCGATCA	TGATCGGA	trcY_Tag127
Tag128	130	134	AGTGCATC	GATGCACT	trcY_Tag128
Tag129	132	234	CCTCGAAT	ATTCGAGG	trcY_Tag129
Tag130	134	149	ATCGGAGA	TCTCCGAT	trcY_Tag130
Tag131	134	328	GAGCAATC	GATTGCTC	trcY_Tag131
Tag132	135	506	TGGCTACA	TGTAGCCA	trcY_Tag132
Tag133	136	151	ATCGTGGT	ACCACGAT	trcY_Tag133
Tag134	138	6	AACACTGG	CCAGTGTT	trcY_Tag134
Tag135	138	442	TACTGCTC	GAGCAGTA	trcY_Tag135
Tag136	139	344	GCAACCAT	ATGGTTGC	trcY_Tag136
Tag137	140	45	ACAAGACG	CGTCTTGT	trcY_Tag137
Tag138	141	112	AGCGAGAT	ATCTCGCT	trcY_Tag138
Tag139	141	476	TCGAGAGT	ACTCTCGA	trcY_Tag139
Tag140	142	473	TCCTGGTA	TACCAGGA	trcY_Tag140
Tag141	143	421	GTGTCCTT	AAGGACAC	trcY_Tag141
Tag142	144	90	ACTGCGAA	TTCGCAGT	trcY_Tag142
Tag143	144	164	CAACCGTA	TACGGTTG	trcY_Tag143
Tag144	145	53	ACAGCAAG	CTTGCTGT	trcY_Tag144
Tag145	146	246	CGAGAGAA	TTCTCTCG	trcY_Tag145
Tag146	148	106	AGATCGTC	GACGATCT	trcY_Tag146
Tag147	148	235	CCTCGTTA	TAACGAGG	trcY_Tag147
Tag148	148	432	TACACACG	CGTGTGTA	trcY_Tag148
Tag149	150	9	AACAGTCC	GGACTGTT	trcY_Tag149
Tag150	152	140	ATACTGGC	GCCAGTAT	trcY_Tag150
Tag151	153	121	AGGCAATG	CATTGCCT	trcY_Tag151
Tag152	154	135	AGTGGCAA	TTGCCACT	trcY_Tag152
Tag153	154	396	GTAAGCAC	GTGCTTAC	trcY_Tag153
Tag154	155	468	TCCAGCAA	TTGCTGGA	trcY_Tag154
Tag155	158	73	ACGAGAAC	GTTCTCGT	trcY_Tag155
Tag156	158	152	ATCTCCTG	CAGGAGAT	trcY_Tag156
Tag157	158	366	GCTGAATC	GATTCAGC	trcY_Tag157
Tag158	160	72	ACGAATCC	GGATTCGT	trcY_Tag158
Tag159	161	521	TTCCAGGT	ACCTGGAA	trcY_Tag159
Tag160	165	40	AATGACGC	GCGTCATT	trcY_Tag160
Tag161	165	337	GATCCACT	AGTGGATC	trcY_Tag161
Tag162	166	99	AGACCTTG	CAAGGTCT	trcY_Tag162
Tag163	166	105	AGATACGG	CCGTATCT	trcY_Tag163
Tag164	167	376	GGAGTCTT	AAGACTCC	trcY_Tag164
Tag165	167	383	GGCTCAAT	ATTGAGCC	trcY_Tag165
Tag166	168	499	TGCGTAAC	GTTACGCA	trcY_Tag166
Tag167	168	116	AGCTAGTG	CACTAGCT	trcY_Tag167
Tag168	169	191	CAGATCCT	AGGATCTG	trcY_Tag168
Tag169	170	19	AACTGAGG	CCTCAGTT	trcY_Tag169
Tag170	171	71	ACGAACGA	TCGTTCGT	trcY_Tag170
Tag171	172	346	GCAATTCC	GGAATTGC	trcY_Tag171
Tag172	174	226	CCGTTATG	CATAACGG	trcY_Tag172
Tag173	174	417	GTGAATGG	CCATTCAC	trcY_Tag173
Tag174	175	80	ACGTCCAA	TTGGACGT	trcY_Tag174
Tag175	175	450	TAGTCTCG	CGAGACTA	trcY_Tag175
Tag176	176	31	AAGGAAGG	CCTTCCTT	trcY_Tag176
Tag177	179	300	CTGTGGTA	TACCACAG	trcY_Tag177
Tag178	179	456	TATGCGGT	ACCGCATA	trcY_Tag178
Tag179	180	39	AATCGCTG	CAGCGATT	trcY_Tag179
Tag180	180	150	ATCGTCTC	GAGACGAT	trcY_Tag180
Tag181	181	174	CAATAGCC	GGCTATTG	trcY_Tag181
Tag182	189	18	AACTCGGA	TCCGAGTT	trcY_Tag182
Tag183	189	22	AAGACCGT	ACGGTCTT	trcY_Tag183
Tag184	189	270	CTAACCTG	CAGGTTAG	trcY_Tag184
Tag185	189	271	CTAAGACC	GGTCTTAG	trcY_Tag185
Tag186	192	461	TCACTCGA	TCGAGTGA	trcY_Tag186
Tag187	193	311	GAACGTGA	TCACGTTC	trcY_Tag187
Tag188	193	524	TTCGCCAT	ATGGCGAA	trcY_Tag188
Tag189	195	145	ATCCACGA	TCGTGGAT	trcY_Tag189
Tag190	195	186	CACTGTAG	CTACAGTG	trcY_Tag190
Tag191	195	452	TAGTGGTG	CACCACTA	trcY_Tag191
Tag192	196	55	ACAGTGAC	GTCACTGT	trcY_Tag192
Tag193	196	362	GCTAAGGA	TCCTTAGC	trcY_Tag193
Tag194	196	474	TCGAACCT	AGGTTCGA	trcY_Tag194
Tag195	200	386	GGTACTTC	GAAGTACC	trcY_Tag195
Tag196	201	454	TATCGCGA	TCGCGATA	trcY_Tag196
Tag197	202	423	GTTAAGCG	CGCTTAAC	trcY_Tag197
Tag198	202	484	TCTAGTCC	GGACTAGA	trcY_Tag198
Tag199	203	29	AAGCTCAC	GTGAGCTT	trcY_Tag199
Tag200	203	48	ACACCTCA	TGAGGTGT	trcY_Tag200
Tag201	203	489	TGACAACC	GGTTGTCA	trcY_Tag201
Tag202	205	274	CTAGCAGT	ACTGCTAG	trcY_Tag202
Tag203	206	327	GAGAGTAC	GTACTCTC	trcY_Tag203
Tag204	206	494	TGATCACG	CGTGATCA	trcY_Tag204
Tag205	207	181	CACCAGTT	AACTGGTG	trcY_Tag205
Tag206	207	189	CAGACGTT	AACGTCTG	trcY_Tag206
Tag207	207	250	CGATTCTG	CAGAATCG	trcY_Tag207
Tag208	207	370	GGAAGAGA	TCTCTTCC	trcY_Tag208
Tag209	207	519	TTAGGCGT	ACGCCTAA	trcY_Tag209
Tag210	208	198	CAGTGCTT	AAGCACTG	trcY_Tag210
Tag211	208	336	GATCAGAC	GTCTGATC	trcY_Tag211
Tag212	208	529	TTGCTTGG	CCAAGCAA	trcY_Tag212
Tag213	209	160	ATGTGGAC	GTCCACAT	trcY_Tag213
Tag214	210	58	ACATGGAG	CTCCATGT	trcY_Tag214
Tag215	211	427	GTTGCTGT	ACAGCAAC	trcY_Tag215
Tag216	211	488	TCTTCGAC	GTCGAAGA	trcY_Tag216
Tag217	212	153	ATCTGACC	GGTCAGAT	trcY_Tag217
Tag218	212	402	GTAGTACC	GGTACTAC	trcY_Tag218
Tag219	212	419	GTGATCCA	TGGATCAC	trcY_Tag219
Tag220	214	24	AAGAGGCA	TGCCTCTT	trcY_Tag220
Tag221	214	223	CCGCTTAA	TTAAGCGG	trcY_Tag221
Tag222	214	500	TGCTCTAC	GTAGAGCA	trcY_Tag222
Tag223	214	518	TTACGTGC	GCACGTAA	trcY_Tag223
Tag224	215	129	AGTATGCC	GGCATACT	trcY_Tag224
Tag225	218	440	TACTAGCG	CGCTAGTA	trcY_Tag225
Tag226	220	76	ACGCTTCT	AGAAGCGT	trcY_Tag226
Tag227	221	197	CAGTCACA	TGTGACTG	trcY_Tag227
Tag228	221	407	GTCATCGT	ACGATGAC	trcY_Tag228
Tag229	221	230	CCTAGAGA	TCTCTAGG	trcY_Tag229
Tag230	224	103	AGAGGATG	CATCCTCT	trcY_Tag230
Tag231	225	389	GGTCGTAT	ATACGACC	trcY_Tag231
Tag232	226	201	CATCAACC	GGTTGATG	trcY_Tag232
Tag233	226	430	TAAGCGCA	TGCGCTTA	trcY_Tag233
Tag234	227	46	ACAAGCTC	GAGCTTGT	trcY_Tag234
Tag235	228	206	CATGGATC	GATCCATG	trcY_Tag235
Tag236	228	445	TAGCCATG	CATGGCTA	trcY_Tag236
Tag237	229	27	AAGCGACT	AGTCGCTT	trcY_Tag237
Tag238	230	531	TTGGTGCA	TGCACCAA	trcY_Tag238
Tag239	231	285	CTCGAACA	TGTTCGAG	trcY_Tag239
Tag240	233	211	CCAACGAA	TTCGTTGG	trcY_Tag240
Tag241	234	446	TAGCTGAG	CTCAGCTA	trcY_Tag241
Tag242	235	479	TCGGATTC	GAATCCGA	trcY_Tag242
Tag243	235	486	TCTGTCGT	ACGACAGA	trcY_Tag243
Tag244	237	280	CTCACCAA	TTGGTGAG	trcY_Tag244
Tag245	237	342	GATGTCGA	TCGACATC	trcY_Tag245
Tag246	237	431	TAAGTGGC	GCCACTTA	trcY_Tag246
Tag247	239	166	CAACGAGT	ACTCGTTG	trcY_Tag247
Tag248	240	453	TATCCTGG	CCAGGATA	trcY_Tag248
Tag249	241	352	GCATTGGT	ACCAATGC	trcY_Tag249
Tag250	244	345	GCAATGAG	CTCATTGC	trcY_Tag250
Tag251	246	68	ACCTCAGT	ACTGAGGT	trcY_Tag251
Tag252	246	272	CTACAAGG	CCTTGTAG	trcY_Tag252
Tag253	249	438	TACGGAAG	CTTCCGTA	trcY_Tag253
Tag254	249	503	TGGAAGCA	TGCTTCCA	trcY_Tag254
Tag255	252	322	GACGTCAT	ATGACGTC	trcY_Tag255
Tag256	254	157	ATGCGCTT	AAGCGCAT	trcY_Tag256
Tag257	254	299	CTGTATGC	GCATACAG	trcY_Tag257
Tag258	254	448	TAGGAGCT	AGCTCCTA	trcY_Tag258
Tag259	256	316	GAATCCGT	ACGGATTC	trcY_Tag259
Tag260	258	136	AGTTCGCA	TGCGAACT	trcY_Tag260
Tag261	259	175	CAATCAGG	CCTGATTG	trcY_Tag261
Tag262	260	154	ATGACAGG	CCTGTCAT	trcY_Tag262
Tag263	265	458	TCAATCCG	CGGATTGA	trcY_Tag263
Tag264	268	372	GGACAGAT	ATCTGTCC	trcY_Tag264
Tag265	270	292	CTCTTGTC	GACAAGAG	trcY_Tag265
Tag266	270	379	GGATTCAC	GTGAATCC	trcY_Tag266
Tag267	272	78	ACGGTACA	TGTACCGT	trcY_Tag267
Tag268	272	171	CAAGCCAA	TTGGCTTG	trcY_Tag268
Tag269	272	315	GAATCACC	GGTGATTC	trcY_Tag269
Tag270	272	451	TAGTGCCA	TGGCACTA	trcY_Tag270
Tag271	273	213	CCAAGGTT	AACCTTGG	trcY_Tag271
Tag272	274	378	GGATGTAG	CTACATCC	trcY_Tag272
Tag273	278	62	ACCATGTC	GACATGGT	trcY_Tag273
Tag274	278	195	CAGGTAAG	CTTACCTG	trcY_Tag274
Tag275	278	257	CGCTGATA	TATCAGCG	trcY_Tag275
Tag276	279	460	TCACGATG	CATCGTGA	trcY_Tag276
Tag277	280	14	AACCTACG	CGTAGGTT	trcY_Tag277
Tag278	281	74	ACGATCAG	CTGATCGT	trcY_Tag278
Tag279	281	308	GAACCTTC	GAAGGTTC	trcY_Tag279
Tag280	282	347	GCACACAA	TTGTGTGC	trcY_Tag280
Tag281	284	162	ATTCCGCT	AGCGGAAT	trcY_Tag281
Tag282	284	530	TTGGACTG	CAGTCCAA	trcY_Tag282
Tag283	285	249	CGATGTTC	GAACATCG	trcY_Tag283
Tag284	287	279	CTCAAGCT	AGCTTGAG	trcY_Tag284
Tag285	288	142	ATAGGTCC	GGACCTAT	trcY_Tag285
Tag286	289	318	GACACAGT	ACTGTGTC	trcY_Tag286
Tag287	289	411	GTCGAGAA	TTCTCGAC	trcY_Tag287
Tag288	290	120	AGGATAGC	GCTATCCT	trcY_Tag288
Tag289	291	252	CGCAACTA	TAGTTGCG	trcY_Tag289
Tag290	292	343	GATTGTCC	GGACAATC	trcY_Tag290
Tag291	297	168	CAACTGAC	GTCAGTTG	trcY_Tag291
Tag292	297	359	GCGCATAT	ATATGCGC	trcY_Tag292
Tag293	297	403	GTATCGAG	CTCGATAC	trcY_Tag293
Tag294	299	225	CCGTAACT	AGTTACGG	trcY_Tag294
Tag295	301	491	TGAGACGA	TCGTCTCA	trcY_Tag295
Tag296	302	326	GAGACCAA	TTGGTCTC	trcY_Tag296
Tag297	304	123	AGGTAGGA	TCCTACCT	trcY_Tag297
Tag298	305	294	CTGACTAC	GTAGTCAG	trcY_Tag298
Tag299	306	147	ATCCTTCC	GGAAGGAT	trcY_Tag299
Tag300	306	340	GATGCTAC	GTAGCATC	trcY_Tag300
Tag301	306	349	GCATAACG	CGTTATGC	trcY_Tag301
Tag302	307	81	ACGTCGTT	AACGACGT	trcY_Tag302
Tag303	307	248	CGATCGAT	ATCGATCG	trcY_Tag303
Tag304	307	511	TGTCACAC	GTGTGACA	trcY_Tag304
Tag305	312	13	AACCGTGT	ACACGGTT	trcY_Tag305
Tag306	314	297	CTGGTCAT	ATGACCAG	trcY_Tag306
Tag307	314	360	GCGTATCA	TGATACGC	trcY_Tag307
Tag308	315	254	CGCCTTAT	ATAAGGCG	trcY_Tag308
Tag309	316	313	GAAGATCC	GGATCTTC	trcY_Tag309
Tag310	317	108	AGCAGACA	TGTCTGCT	trcY_Tag310
Tag311	318	25	AAGCATCG	CGATGCTT	trcY_Tag311
Tag312	318	34	AAGGCGTA	TACGCCTT	trcY_Tag312
Tag313	319	188	CAGAACTG	CAGTTCTG	trcY_Tag313
Tag314	319	319	GACATCTC	GAGATGTC	trcY_Tag314
Tag315	320	507	TGGCTCTT	AAGAGCCA	trcY_Tag315
Tag316	321	122	AGGCTGAA	TTCAGCCT	trcY_Tag316
Tag317	322	205	CATGAGCA	TGCTCATG	trcY_Tag317
Tag318	322	228	CCTAAGTC	GACTTAGG	trcY_Tag318
Tag319	323	469	TCCATTGC	GCAATGGA	trcY_Tag319
Tag320	324	388	GGTCACTA	TAGTGACC	trcY_Tag320
Tag321	324	472	TCCTGACT	AGTCAGGA	trcY_Tag321
Tag322	325	355	GCCAGAAT	ATTCTGGC	trcY_Tag322
Tag323	326	170	CAAGAAGC	GCTTCTTG	trcY_Tag323
Tag324	327	69	ACCTCTTC	GAAGAGGT	trcY_Tag324
Tag325	328	436	TACCTGCA	TGCAGGTA	trcY_Tag325
Tag326	329	320	GACCGATA	TATCGGTC	trcY_Tag326
Tag327	329	353	GCCAATAC	GTATTGGC	trcY_Tag327
Tag328	329	377	GGATCTGA	TCAGATCC	trcY_Tag328
Tag329	329	416	GTCTGCAA	TTGCAGAC	trcY_Tag329
Tag330	330	422	GTGTGTTC	GAACACAC	trcY_Tag330
Tag331	330	466	TCCAACTG	CAGTTGGA	trcY_Tag331
Tag332	332	169	CAACTTGG	CCAAGTTG	trcY_Tag332
Tag333	334	302	CTTAGGAC	GTCCTAAG	trcY_Tag333
Tag334	338	291	CTCTGGAT	ATCCAGAG	trcY_Tag334
Tag335	340	21	AAGACACC	GGTGTCTT	trcY_Tag335
Tag336	340	88	ACTCTGAG	CTCAGAGT	trcY_Tag336
Tag337	341	332	GAGTGTGT	ACACACTC	trcY_Tag337
Tag338	342	192	CAGCATAC	GTATGCTG	trcY_Tag338
Tag339	342	317	GAATGGCA	TGCCATTC	trcY_Tag339
Tag340	342	485	TCTGGACA	TGTCCAGA	trcY_Tag340
Tag341	344	392	GGTTAGCT	AGCTAACC	trcY_Tag341
Tag342	346	130	AGTCAGGT	ACCTGACT	trcY_Tag342
Tag343	346	284	CTCCTGAA	TTCAGGAG	trcY_Tag343
Tag344	347	126	AGGTGTTG	CAACACCT	trcY_Tag344
Tag345	347	215	CCACAACA	TGTTGTGG	trcY_Tag345
Tag346	348	321	GACGAACT	AGTTCGTC	trcY_Tag346
Tag347	350	391	GGTGTACA	TGTACACC	trcY_Tag347
Tag348	351	11	AACCAGAG	CTCTGGTT	trcY_Tag348
Tag349	351	200	CATACTCG	CGAGTATG	trcY_Tag349
Tag350	352	462	TCAGACAC	GTGTCTGA	trcY_Tag350
Tag351	353	467	TCCACGTT	AACGTGGA	trcY_Tag351
Tag352	354	183	CACGATTC	GAATCGTG	trcY_Tag352
Tag353	355	180	CACATGGT	ACCATGTG	trcY_Tag353
Tag354	356	125	AGGTCTGT	ACAGACCT	trcY_Tag354
Tag355	356	480	TCGTCTGA	TCAGACGA	trcY_Tag355
Tag356	358	182	CACCATGA	TCATGGTG	trcY_Tag356
Tag357	360	35	AAGGCTCT	AGAGCCTT	trcY_Tag357
Tag358	364	47	ACACCGAT	ATCGGTGT	trcY_Tag358
Tag359	364	89	ACTGCACT	AGTGCAGT	trcY_Tag359
Tag360	366	100	AGACGCTA	TAGCGTCT	trcY_Tag360
Tag361	366	505	TGGATGGT	ACCATCCA	trcY_Tag361
Tag362	367	310	GAACGGTT	AACCGTTC	trcY_Tag362
Tag363	367	314	GAAGTGCT	AGCACTTC	trcY_Tag363
Tag364	370	133	AGTGACCT	AGGTCACT	trcY_Tag364
Tag365	370	263	CGTAGATG	CATCTACG	trcY_Tag365
Tag366	370	364	GCTACTCT	AGAGTAGC	trcY_Tag366
Tag367	370	409	GTCCTGTT	AACAGGAC	trcY_Tag367
Tag368	371	86	ACTCGATC	GATCGAGT	trcY_Tag368
Tag369	371	348	GCAGAAGA	TCTTCTGC	trcY_Tag369
Tag370	371	516	TGTTCCGT	ACGGAACA	trcY_Tag370
Tag371	372	155	ATGAGTGC	GCACTCAT	trcY_Tag371
Tag372	372	387	GGTATAGG	CCTATACC	trcY_Tag372
Tag373	373	433	TACAGAGC	GCTCTGTA	trcY_Tag373
Tag374	373	527	TTGCAACG	CGTTGCAA	trcY_Tag374
Tag375	377	124	AGGTCAAC	GTTGACCT	trcY_Tag375
Tag376	377	354	GCCACTTA	TAAGTGGC	trcY_Tag376
Tag377	381	119	AGGAGGTT	AACCTCCT	trcY_Tag377
Tag378	382	102	AGAGCAGA	TCTGCTCT	trcY_Tag378
Tag379	384	259	CGGATCAA	TTGATCCG	trcY_Tag379
Tag380	385	67	ACCTAGAC	GTCTAGGT	trcY_Tag380
Tag381	385	242	CGAATACG	CGTATTCG	trcY_Tag381
Tag382	385	350	GCATAGTC	GACTATGC	trcY_Tag382
Tag383	385	365	GCTCAGTT	AACTGAGC	trcY_Tag383
Tag384	385	367	GCTGTAAG	CTTACAGC	trcY_Tag384
Tag385	385	439	TACGGTCT	AGACCGTA	trcY_Tag385
Tag386	386	415	GTCTGAGT	ACTCAGAC	trcY_Tag386
Tag387	388	101	AGAGACTC	GAGTCTCT	trcY_Tag387
Tag388	392	115	AGCTACCA	TGGTAGCT	trcY_Tag388
Tag389	392	497	TGCCTCAA	TTGAGGCA	trcY_Tag389
Tag390	393	96	AGAAGGAC	GTCCTTCT	trcY_Tag390
Tag391	393	515	TGTGTCAG	CTGACACA	trcY_Tag391
Tag392	396	325	GAGAAGGT	ACCTTCTC	trcY_Tag392
Tag393	397	104	AGAGTCCA	TGGACTCT	trcY_Tag393
Tag394	398	64	ACCGACAA	TTGTCGGT	trcY_Tag394
Tag395	399	196	CAGGTTCA	TGAACCTG	trcY_Tag395
Tag396	399	475	TCGACAAG	CTTGTCGA	trcY_Tag396
Tag397	401	202	CATCACGT	ACGTGATG	trcY_Tag397
Tag398	402	399	GTACCACA	TGTGGTAC	trcY_Tag398
Tag399	403	371	GGAATGTC	GACATTCC	trcY_Tag399
Tag400	405	4	AACACCAC	GTGGTGTT	trcY_Tag400
Tag401	406	57	ACATGCCA	TGGCATGT	trcY_Tag401
Tag402	407	51	ACACTCTG	CAGAGTGT	trcY_Tag402
Tag403	409	138	ATAACGCC	GGCGTTAT	trcY_Tag403
Tag404	409	163	CAACACAG	CTGTGTTG	trcY_Tag404
Tag405	410	384	GGTAACGT	ACGTTACC	trcY_Tag405
Tag406	410	444	TAGCAGGA	TCCTGCTA	trcY_Tag406
Tag407	412	401	GTAGCGTA	TACGCTAC	trcY_Tag407
Tag408	413	397	GTAAGGTG	CACCTTAC	trcY_Tag408
Tag409	414	243	CGAATTGC	GCAATTCG	trcY_Tag409
Tag410	417	323	GACTACGA	TCGTAGTC	trcY_Tag410
Tag411	418	282	CTCCAATC	GATTGGAG	trcY_Tag411
Tag412	419	70	ACCTTCGA	TCGAAGGT	trcY_Tag412
Tag413	419	117	AGCTTCAG	CTGAAGCT	trcY_Tag413
Tag414	419	218	CCAGTATC	GATACTGG	trcY_Tag414
Tag415	422	132	AGTCTTGG	CCAAGACT	trcY_Tag415
Tag416	422	141	ATAGAGCG	CGCTCTAT	trcY_Tag416
Tag417	423	269	CGTGTGAT	ATCACACG	trcY_Tag417
Tag418	424	286	CTCGACTT	AAGTCGAG	trcY_Tag418
Tag419	424	373	GGACATCA	TGATGTCC	trcY_Tag419
Tag420	424	441	TACTCCAG	CTGGAGTA	trcY_Tag420
Tag421	424	481	TCGTGCAT	ATGCACGA	trcY_Tag421
Tag422	426	59	ACCAAGCA	TGCTTGGT	trcY_Tag422
Tag423	426	137	AGTTGTGC	GCACAACT	trcY_Tag423
Tag424	426	358	GCCTTCTT	AAGAAGGC	trcY_Tag424
Tag425	427	290	CTCTCAGA	TCTGAGAG	trcY_Tag425
Tag426	428	184	CACGCAAT	ATTGCGTG	trcY_Tag426
Tag427	429	44	ACAACGTG	CACGTTGT	trcY_Tag427
Tag428	431	335	GATCAAGG	CCTTGATC	trcY_Tag428
Tag429	431	478	TCGCTATC	GATAGCGA	trcY_Tag429
Tag430	432	268	CGTCTTCA	TGAAGACG	trcY_Tag430
Tag431	434	351	GCATCCTA	TAGGATGC	trcY_Tag431
Tag432	436	43	ACAACAGC	GCTGTTGT	trcY_Tag432
Tag433	437	304	CTTCCTTC	GAAGGAAG	trcY_Tag433
Tag434	438	329	GAGCTCTA	TAGAGCTC	trcY_Tag434
Tag435	439	435	TACCGGAT	ATCCGGTA	trcY_Tag435
Tag436	440	37	AAGTGCAG	CTGCACTT	trcY_Tag436
Tag437	440	266	CGTCCATT	AATGGACG	trcY_Tag437
Tag438	440	400	GTACGATC	GATCGTAC	trcY_Tag438
Tag439	442	36	AAGTCCTC	GAGGACTT	trcY_Tag439
Tag440	442	307	CTTGCTAG	CTAGCAAG	trcY_Tag440
Tag441	442	356	GCCTATGT	ACATAGGC	trcY_Tag441
Tag442	443	492	TGAGCTGT	ACAGCTCA	trcY_Tag442
Tag443	445	148	ATCGCAAC	GTTGCGAT	trcY_Tag443
Tag444	447	385	GGTACGAA	TTCGTACC	trcY_Tag444
Tag445	453	278	CTATGCCT	AGGCATAG	trcY_Tag445
Tag446	454	487	TCTTACGG	CCGTAAGA	trcY_Tag446
Tag447	456	219	CCAGTTGA	TCAACTGG	trcY_Tag447
Tag448	457	95	AGAAGCCT	AGGCTTCT	trcY_Tag448
Tag449	457	97	AGAAGTGG	CCACTTCT	trcY_Tag449
Tag450	461	114	AGCTAAGC	GCTTAGCT	trcY_Tag450
Tag451	461	525	TTCGGCTA	TAGCCGAA	trcY_Tag451
Tag452	462	156	ATGCCTAG	CTAGGCAT	trcY_Tag452
Tag453	462	420	GTGGTATG	CATACCAC	trcY_Tag453
Tag454	464	220	CCATGAAC	GTTCATGG	trcY_Tag454
Tag455	464	245	CGACCTAA	TTAGGTCG	trcY_Tag455
Tag456	464	510	TGGTTCGA	TCGAACCA	trcY_Tag456
Tag457	467	17	AACGTAGC	GCTACGTT	trcY_Tag457
Tag458	467	490	TGACCGTT	AACGGTCA	trcY_Tag458
Tag459	468	261	CGGTAATC	GATTACCG	trcY_Tag459
Tag460	469	26	AAGCCTGA	TCAGGCTT	trcY_Tag460
Tag461	469	429	TAACGTCG	CGACGTTA	trcY_Tag461
Tag462	470	295	CTGATGAG	CTCATCAG	trcY_Tag462
Tag463	470	498	TGCGATAG	CTATCGCA	trcY_Tag463
Tag464	471	264	CGTATCTC	GAGATACG	trcY_Tag464
Tag465	471	357	GCCTTAAC	GTTAAGGC	trcY_Tag465
Tag466	471	512	TGTCAGTG	CACTGACA	trcY_Tag466
Tag467	472	306	CTTCGGTT	AACCGAAG	trcY_Tag467
Tag468	473	331	GAGTAGAG	CTCTACTC	trcY_Tag468
Tag469	473	455	TATGACCG	CGGTCATA	trcY_Tag469
Tag470	474	231	CCTATACC	GGTATAGG	trcY_Tag470
Tag471	474	277	CTATCCAC	GTGGATAG	trcY_Tag471
Tag472	477	10	AACCACTC	GAGTGGTT	trcY_Tag472
Tag473	477	83	ACTATCGC	GCGATAGT	trcY_Tag473
Tag474	477	309	GAACGAAG	CTTCGTTC	trcY_Tag474
Tag475	477	464	TCAGTAGG	CCTACTGA	trcY_Tag475
Tag476	478	85	ACTCCTAC	GTAGGAGT	trcY_Tag476
Tag477	478	224	CCGGAATA	TATTCCGG	trcY_Tag477
Tag478	481	514	TGTGGCTT	AAGCCACA	trcY_Tag478
Tag479	482	177	CACACATC	GATGTGTG	trcY_Tag479
Tag480	482	240	CGAACAAC	GTTGTTCG	trcY_Tag480
Tag481	482	428	GTTGGCAT	ATGCCAAC	trcY_Tag481
Tag482	484	520	TTCACGGA	TCCGTGAA	trcY_Tag482
Tag483	485	305	CTTCGCAA	TTGCGAAG	trcY_Tag483
Tag484	486	465	TCATCTCC	GGAGATGA	trcY_Tag484
Tag485	490	404	GTATTCCG	CGGAATAC	trcY_Tag485
Tag486	492	173	CAAGTCGT	ACGACTTG	trcY_Tag486
Tag487	492	194	CAGGATGT	ACATCCTG	trcY_Tag487
Tag488	492	204	CATCTGCT	AGCAGATG	trcY_Tag488
Tag489	492	255	CGCGTATT	AATACGCG	trcY_Tag489
Tag490	493	33	AAGGAGAC	GTCTCCTT	trcY_Tag490
Tag491	493	143	ATAGTCGG	CCGACTAT	trcY_Tag491
Tag492	493	394	GGTTGGTA	TACCAACC	trcY_Tag492
Tag493	494	15	AACGCACA	TGTGCGTT	trcY_Tag493
Tag494	496	16	AACGCCTT	AAGGCGTT	trcY_Tag494
Tag495	497	262	CGGTTGTT	AACAACCG	trcY_Tag495
Tag496	497	267	CGTCTAAC	GTTAGACG	trcY_Tag496
Tag497	497	414	GTCTCATC	GATGAGAC	trcY_Tag497
Tag498	498	276	CTAGGTTG	CAACCTAG	trcY_Tag498
Tag499	498	413	GTCGTTAC	GTAACGAC	trcY_Tag499
Tag500	500	84	ACTCAACG	CGTTGAGT	trcY_Tag500
Tag501	500	424	GTTATGGC	GCCATAAC	trcY_Tag501
Tag502	501	526	TTCGTACG	CGTACGAA	trcY_Tag502
Tag503	502	217	CCACTAAG	CTTAGTGG	trcY_Tag503
Tag504	503	28	AAGCGTTC	GAACGCTT	trcY_Tag504
Tag505	503	207	CATGTGTG	CACACATG	trcY_Tag505
Tag506	503	434	TACATCGG	CCGATGTA	trcY_Tag506
Tag507	504	293	CTGAACGT	ACGTTCAG	trcY_Tag507
Tag508	505	128	AGTACACG	CGTGTACT	trcY_Tag508
Tag509	505	375	GGAGGAAT	ATTCCTCC	trcY_Tag509
Tag510	507	368	GCTTCACA	TGTGAAGC	trcY_Tag510
Tag511	509	165	CAACCTCT	AGAGGTTG	trcY_Tag511
Tag512	509	227	CCTAACAG	CTGTTAGG	trcY_Tag512
Tag513	509	287	CTCGGTAA	TTACCGAG	trcY_Tag513
Tag514	510	146	ATCCGTTG	CAACGGAT	trcY_Tag514
Tag515	512	61	ACCATCCT	AGGATGGT	trcY_Tag515
Tag516	514	237	CCTTAGGT	ACCTAAGG	trcY_Tag516
Tag517	518	109	AGCCAACT	AGTTGGCT	trcY_Tag517
Tag518	518	449	TAGTCAGC	GCTGACTA	trcY_Tag518
Tag519	520	139	ATACGCAG	CTGCGTAT	trcY_Tag519
Tag520	520	495	TGCAAGAC	GTCTTGCA	trcY_Tag520
Tag521	521	496	TGCACTTG	CAAGTGCA	trcY_Tag521
Tag522	522	32	AAGGACCA	TGGTCCTT	trcY_Tag522
Tag523	522	504	TGGACCAT	ATGGTCCA	trcY_Tag523
Tag524	524	79	ACGTATGG	CCATACGT	trcY_Tag524
Tag525	525	380	GGCAAGTT	AACTTGCC	trcY_Tag525
Tag526	527	5	AACACGCT	AGCGTGTT	trcY_Tag526
Tag527	527	273	CTACATCC	GGATGTAG	trcY_Tag527
Tag528	528	493	TGATAGGC	GCCTATCA	trcY_Tag528
Tag529	529	412	GTCGATTG	CAATCGAC	trcY_Tag529
Tag530	530	509	TGGTGAAG	CTTCACCA	trcY_Tag530
