## Supplemental 8 for "A hybrid capture RNA bait set for resolving genetic and evolutionary relationships in angiosperms from deep phylogeny to intraspecific lineage hybridization"

### Sheet: Sheet1
Supplemental Table S8: Samples used in bait test.
OzBaits#	Run code	Bioproject	Biosample	Species	Family	Database	Sample ID	Voucher	Country	Location
OzB_001	Arth_40	PRJNA680375	SAMN21154828	Allocasia brisbanensis	ARACEAE	Adelaide Botanic Gardens Living Collection		W20030362	AUSTRALIA	South Australia, Adelaide Botanic Gardens Living Collection ex Queensland, Tolga
OzB_002	Alsm_220	PRJNA680375	SAMN21154829	Alpinia caerulea	ZINGERBERACEAE	Adelaide Botanic Gardens Living Collection		G876230	AUSTRALIA	South Australia, Adelaide Botanic Gardens Living Collection ex Queensland
OzB_026	Arth_16	PRJNA680375	SAMN21155302	Arthropodium milleflorum	ASPARAGACEAE	State Herbarium of South Australia		AD164436	AUSTRALIA	Queensland, Palmgrove National Park
OzB_004	Prot_028	PRJNA680375	SAMN21154831	Banksia sp.	PROTEACEAE	Waycott-population	J2		AUSTRALIA	Western Australia, Jingaring
OzB_005	Poll_182_2	PRJNA680375	SAMN21154832	Calytrix tetragona	MYRTACEAE	State Herbarium of South Australia		AD198950	AUSTRALIA	South Australia, Wattle Range
OzB_006	Alsm_149	PRJNA680375	SAMN21154833	Ceratophyllum demersum	CERATOPHYLLACEAE	Waycott-population	JGC_3791		AUSTRALIA	South Australia, Modbury North, cultivated plants ex Northern Territory, Aquagreen Nursery
OzB_007	Poll_171_2	PRJNA680375	SAMN21154834	Comesperma volubile	POLYGALACEAE	State Herbarium of South Australia		AD99843338	AUSTRALIA	South Australia, Ward Belt
OzB_008	Arth_55	PRJNA680375	SAMN21154835	Crinum luteolum	AMARYLLIDACEAE	Waycott-population	JGC_3503		AUSTRALIA	South Australia, Oodnadatta, 20 km N of Willam Creek
OzB_009	Alsm_264	PRJNA680375	SAMN21154836	Cryptocarya mackinoniana	LAURACEAE	Adelaide Botanic Gardens Living Collection		G862335	AUSTRALIA	South Australia, Adelaide Botanic Gardens Living Collection ex Queensland, Cairns Botanic Gardens
OzB_010	Dros_027	PRJNA680375	SAMN21154837	Drosera binata	DROSERACEAE	Waycott-population	DBAM-7		AUSTRALIA	New South Wales, Byron Bay, Arakwal National Park
OzB_011	Poll_165_2	PRJNA680375	SAMN21154838	Halgania adromedifiolia	BORAGINACEAE	State Herbarium of South Australia		AD135118	AUSTRALIA	South Australia, Eyre Peninsula
OzB_012	Alsm_177	PRJNA680375	SAMN21154839	Halophila johnsonii	HYDROCHARITACEAE	Waycott-population	HAL2.3_3		USA	Florida, Indian River Lagoon
OzB_013	Alsm_258	PRJNA680375	SAMN21154840	Magnolia grandiflora	MAGNOLACEAE	Adelaide Botanic Gardens Living Collection		G881316	AUSTRALIA	South Australia, Adelaide Botanic Gardens Living Collection
OzB_014	Arth_56	PRJNA680375	SAMN21154841	Myriophyllum aquaticum	HALORAGACEAE	State Herbarium of South Australia		AD274474	AUSTRALIA	South Australia, Nairne
OzB_015	Noth_098	PRJNA680375	SAMN21154842	Parapholis incurva	POACEAE	Waycott-population	M79		AUSTRALIA	South Australia, Adelaide, St Kilda
OzB_016	Alsm_259	PRJNA680375	SAMN21154843	Peumus boldus	MONIMIACEAE	Adelaide Botanic Gardens Living Collection		G881631	AUSTRALIA	South Australia, Adelaide Botanic Gardens Living Collection ex Victoria, Royal Melbourne Botanic Garden
OzB_017	Alsm_261	PRJNA680375	SAMN21154844	Piper novae-hollandiae	PIPERACEAE	Adelaide Botanic Gardens Living Collection		G890616	AUSTRALIA	South Australia, Adelaide Botanic Gardens Living Collection ex Queensland, Tolga
OzB_018	Poll_164_2	PRJNA680375	SAMN21154845	Prostanthera behriana	LAMIACEAE	State Herbarium of South Australia		AD183671	AUSTRALIA	South Australia, Northern Lofty
OzB_019	Poll_055	PRJNA680375	SAMN21154846	Pultenaea pedunculata	FABACEAE	State Herbarium of South Australia		AD271891	AUSTRALIA	South Australia, Wanilla Conservation Park
OzB_020	Alsm_262	PRJNA680375	SAMN21154847	Rapanea subsessillis	PRIMULACEAE	Adelaide Botanic Gardens Living Collection		G991451	AUSTRALIA	South Australia, Adelaide Botanic Gardens Living Collection ex Queensland, Walkamin Yuruga Nursery
OzB_021	Alsm_265	PRJNA680375	SAMN21154848	Romneya coulteri	PAPAVERACEAE	Adelaide Botanic Gardens Living Collection		G821603	AUSTRALIA	South Australia, Adelaide Botanic Gardens Living Collection ex South Australia Summertown David Thomson’s Nursery
OzB_022	Poll_166_2	PRJNA680375	SAMN21154849	Scaevola albida	GOODENIACEAE	State Herbarium of South Australia		AD183957	AUSTRALIA	South Australia, Northern Lofty
OzB_023	Arth_42	PRJNA680375	SAMN21154850	Smilax aspera	SMILACACEAE	Adelaide Botanic Gardens Living Collection		W921679	AUSTRALIA	South Australia, Adelaide Botanic Gardens Living Collection ex FRANCE, Corsica, Bonifacio
OzB_024	Alsm_166	PRJNA680375	SAMN21154851	Zostera muelleri	ZOSTERACEAE	Waycott-population	Wanga_001		AUSTRALIA	Queensland, Moreton Bay, Wanga Wallan Banks
OzB_025	Alsm_222	PRJNA680375	SAMN21154852	Zygophyllum apiculatum	ZYGOPHYLLACEAE	State Herbarium of South Australia		AD261775	AUSTRALIA	South Australia, Mount Friday, Hiltaba Station
